# Non-invasive forecasting of skin cancer evolution through longitudinal hair sampling

**DOI:** 10.64898/2026.08.31.748188

**Authors:** Stefania Del Prete, Yoav Avi-Guy, Fu Xu, Sabrina Weser, Milica Bekavac, Marie-Luise Koch, Francesca Coraggio, Raphael T. F. Coimbra, Martyna C. Popis, Anke Heit-Mondrzyk, Angela T. Goncalves, Mikaela Behm, Duncan T. Odom, Michaela Frye

**Author notes:** Co-corresponding: M.F.; D.T.O.

## Abstract

The ability to longitudinally track clonal evolution non-invasively would transform cancer interception strategies, long before late-stage disease when most cancer genomes are analysed. Here, we demonstrate that repeated hair sampling from the same individual followed by exome sequencing enables tracking of somatic evolution *in vivo* over several months after chemically induced skin carcinogenesis. We found that hair follicles accumulate a higher mutation burden than spatially-matched skin and harbour mutations that spread into surrounding epidermis and persist throughout tumour progression. DNA-damaged follicles enter sustained quiescence that delays replication and repair, creating a reservoir for long-lived mutations. During premalignant progression, carcinogen-associated mutations become enriched as follicular clones expand into adjacent skin. Mutation tracking identified genes that may govern tumour predisposition and initiation, many of which are mutated at high incidence in human cutaneous squamous cell carcinoma cohorts. Hair follicles therefore provide a non-invasive readout to forecast the early development of skin cancer, enabling patient risk stratification.
