## Supplementary Table 1 for "Non-invasive forecasting of skin cancer evolution through longitudinal hair sampling"

### Sheet: Sheet1
Supplementary Table1. Targeted human SCC-associated gene panel used for exome sequencing.
Chromosome	Gene name
1	ST18
1	SGK3
1	PREX2
1	PKHD1
1	DST
1	AFF3
1	CASP8
1	ERBB4
1	FN1
1	CUL3
1	PIGN
1	EIF2D
1	KDM5B
1	HMCN1
1	TNR
1	ADCY10
1	DDR2
1	OPN3
1	IRF6
1	CR2
2	NOTCH1
2	GTF3C5
2	TSC1
2	SETX
2	NUP214
2	LRP1B
2	COBLL1
2	SCN3A
2	SCN1A
2	ABCB11
2	LRP2
2	NFE2L2
2	ALKBH3
2	B2M
2	PLCB1
2	ASXL1
2	PTPRT
2	AURKA
3	PIK3CA
3	SOX2
3	FAT4
3	DCLK1
3	SIS
3	RBM46
3	SFRP2
3	FBXW7
3	INSRR
3	ASH1L
3	FLG2
3	PDE4DIP
3	NOTCH2
3	NRAS
3	TET2
3	NFKB1
4	RIPK2
4	CDKN2A
4	USP24
4	SF3A3
4	CSMD2
4	ARID1A
4	EPHA2
4	SPEN
4	MTOR
5	AKAP9
5	ABCB1A
5	GRM3
5	KMT2C
5	FGFR3
5	KIT
5	KDR
5	SPARCL1
5	ZFP644
5	GCN1L1
5	FBXO21
5	ATP2A2
5	ZAN
5	MCM7
5	CARD11
5	RAC1
5	TRRAP
5	FLT3
5	BRCA2
6	PEG10
6	MET
6	SLC13A1
6	SMO
6	BRAF
6	EZH2
6	BRPF1
6	VHL
6	WNK1
6	C1S1
6	CCND2
6	KLRC3
6	TAS2R102
6	KRAS
7	NLRP12
7	GLTSCR1
7	CYP2B13
7	AKT2
7	MRGPRB4
7	SYNM
7	BLM
7	IQGAP1
7	EED
7	RRAS2
7	SMG1
7	SULT1A1
7	FGFR2
7	HRAS
7	CCND1
8	CDC16
8	FGFR1
8	FAT1
8	SNX25
8	ADAM29
8	PALLD
8	UNC13A
8	CLGN
8	CYLD
8	SALL1
8	CNOT1
8	CTCF
8	CDH1
8	ZFHX3
8	HYDIN
8	CNTNAP4
8	PARD3
9	KEAP1
9	AP1M2
9	DNM2
9	SMARCA4
9	BBS9
9	ATM
9	DMXL2
9	ADAM10
9	UNC13C
9	COL12A1
9	COPB2
9	VPRBP
9	SETD2
9	LTF
9	TGFBR2
9	SCN10A
9	SCN11A
10	SYNE1
10	ROS1
10	ARID5B
10	BCR
10	VMN2R81
10	REXO1
10	NAV3
10	LRP1
10	ERBB3
11	NF2
11	EGFR
11	PSME4
11	SLIT3
11	WWC1
11	MAML1
11	ZFP39
11	TRP53
11	NF1
11	BCAS3
11	ERBB2
11	KRTAP4-9
11	RHBDF2
11	ZFP750
12	DNMT3A
12	APOB
12	KCNH5
12	SYNE2
12	DICER1
12	BCL11B
12	AKT1
13	RYR2
13	HIST1H2BM
13	WNK2
13	NSD1
13	PTCH1
13	ZFP457
13	RASA1
14	CACNA1D
14	RPGRIP1
14	AJUBA
14	RB1
15	VPS13B
15	TAF2
15	MYC
15	MYH9
15	EP300
15	ARID2
15	PCED1B
15	KMT2D
15	KRT5
15	SOAT2
16	CREBBP
16	GRIN2A
16	TRP63
16	RIPK4
17	NOTCH3
17	NOTCH4
17	CRISP3
17	RPL36
17	PTPRM
17	TTC27
18	ZFP521
18	PCDHA5
18	FBN2
18	SMAD4
18	LOXHD1
19	PTEN
19	MYOF
19	ABCC2
19	CHUK
19	SUFU
19	GSTO2
19	DCLRE1A
X	USP9X
X	KDM6A
X	IGSF1
X	USP26
X	RPL10
X	ATRX
X	HUWE1
