## Supplementary Table 2 for "Non-invasive forecasting of skin cancer evolution through longitudinal hair sampling"

### Sheet: TABLE 2
Supplementary Table2. Genes differentially expressed in GSEA analysis per each cell type in scRNAseq after 48h DMBA
Plot label	Cell type	Top genes in pathway
OXPHOS	Bulge	Cox6b2, Ndufa4, Ndufc2, Ndufb6, Ndufa8, Ndufab1, Ndufb9, Uqcr11, Ndufb7, Cox17, Ndufa11, Cox5b, Cox6b1, Ndufs6, Atp6v1d, Ndufa5, Ndufb3, Ndufs8, Ndufc1, Cox7b2, Cox8a, Atp6v0a4, Uqcr10, Ndufs5, Ndufa7, Cox7c, Ndufb8, Cox6c, Atp6v0a2, Cox7b, Cox5a, Uqcrq, Ndufa3, Uqcrb, Ndufa9, Atp6v1b2, Ndufb2, Ndufv3, Ndufb1, Ndufs3, Cox7a2, Atp6v1g1, Cox4i2, Ndufv1, Ndufa1, Atp6v1c1, Atp6v0b, Ndufa2, Ndufv2, Co…
Ribosome	Bulge	Rps27l, Rps2, Rpl36a, Rpl19, Rps17, Rpl36al, Rps19, Rplp0, Rps11, Rpl27a, Rpl24, Mrpl13, Rpl31, Rpl23, Rps15a, Rps18, Rplp2, Rpl27, Rpl38, Rpl7a, Rpl32, Rps26, Rplp1, Rpl35, Rpl37, Rpl29, Rps27a, Rpl11, Rpl22, Rpsa, Uba52, Rpl18, Rpl15, Rps25, Rps29, Rpl37a, Rpl39, Rps12, Rpl28, Rps6, Rpl26, Rpl13a, Rps28, Rsl24d1, Rpl34, Rps8, Rpl36, Rpl23a, Rps10, Rpl6, Rpl30, Rps9, Rps23, Rps3, Rpl14, Rpl9, Rp…
p53 damage signaling	Bulge	Rps27l, Mdm2, Pml, Dyrk3, Ndufs6, Ankrd1, Pmaip1, Prap1, Ppm1d, Hic1, Psmd10, Zfp385a, Mif, Mdm4, Cdkn1a, Twist1, Smyd2, Zmpste24, Znhit1, Triap1, Kmt5a, Pidd1, Snai2, Yju2, Myo6, Casp2, Rpl26, Eef1e1, Npm1, Chek2, Foxo3, Trp53, Pla2r1, Pttg1ip, Cops3, Ifi204
G1/S damage checkpoint	Bulge	Mdm2, Psmb3, Psmd13, Psmc1, Zfp385a, Psmb5, Psma4, Psma7, Psma6, Adrm1, Mdm4, Psma2, Cdkn1a, Psmc2, Psma1, Psmd6, Psmd2, Psmc5, Psmb1, Psmb6, Psmc3, Psmd7, Psmb4, Psmd3, Psmd12, Psmd14, Psmd8, Psmc4, Psma5, Psmc6, Rps27a, Psma3, Uba52, Psmd1, Psmb2, Chek2, Trp53, Ubb
Nucleotide excision repair	Bulge	Polk, Ercc5, Cops6, Ercc1, Rpa3, Pole3, Pold4, Ino80b, Tfpt, Mnat1, Cops7b, Sumo3, Gtf2h5, Actl6a, Cetn2, Xpc, Cops7a, Pole2, Rbx1, Cops5, Xpa, Rfc2, Ccnh, Mcrs1, Ercc4, Ino80c, Rps27a, Rad23a, Uba52, Gtf2h4, Ube2i, Ino80e, Pold1, Gps1, Pias3, Ubb, Cul4b, Sumo2, Cops3, Rfc1, Rfc3, Parp2, Gtf2h1, Ruvbl1, Pold2, Actr8, Pold3, Cops2, Rnf111, Rpa1, Cul4a, Rfc4, Ddb1, Cdk7
Base excision repair	Bulge	Ercc5, Mpg, Rpa3, Smug1, Apex1, Sirt6, Neil2, Xrcc1, Xpa, Fen1
E2F targets	Bulge	Spc25, Kif18b, Nme1, Dctpp1, Mcm7, Rrm2, Timeless, Tk1, Gins3, Ppm1d, E2f8, Rpa3, Mms22l, Tubg1, Hmmr, Cdkn1a, Tipin, Cdc20, Aurkb, Xpo1, Mcm3, Rad51ap1, Cdkn2c, Rad50, Mcm2, Cenpm, Psmc3ip, Lsm8, Pop7, Pa2g4, Spc24, Dclre1b, Cdk4, Ranbp1, Rfc2, Mre11a, Pola2, Ncapd2, Exosc8, Phf5a, Mybl2, Cenpe, Ddx39a, Nudt21, Gins4, Pold1, Pms2, Nup205, Pttg1, Ran, Ccp110, Usp1, Chek2, Dut, Prps1, Trp53, Rad1,…
G2M checkpoint	Bulge	Ccnf, Pml, Exo1, Ccnd1, Dtymk, Hmmr, Cdc20, Aurkb, Xpo1, Mcm3, Cdkn2c, Sap30, Odf2, Mcm2, Mnat1, Orc5, E2f2, Chmp1a, Ube2c, Bub3, Odc1, Cdk4, Pola2, Kif15, Marcks, Kmt5a, Mybl2, Cenpe, Dkc1, Hira, Ddx39a, Pttg1, Rbl1, Map3k20, Nup50, Cul5, Cdc45, Mapk14, Tnpo2, Hoxc10, Cenpa, Egf, Prmt5, Dbf4, Cdc27, Casp8ap2, Arid4a, Hif1a, Meis2, H2az2, Mcm5, Cdc25b, Cul4a, E2f4, Incenp, Smc2, Cdc7, Smarcc1, Dr…
Keratinocyte differentiation	Bulge	Krt6b, Stfa2, Stfa1, Cstdc5, Csta3, Sprr2e, Sprr1b, Csta1, Krt7, Sprr2g, Sprr2h, Sprr2d, Lce1g, Cnfn, Sprr2k, Sprr2f, Cstdc6, Stfa3, Cstdc4, Sprr2i, Sprr2b, Tgm1, Stfa2l1, Krt75, Krt83, Cdsn, Csta2, Krt16, Sprr1a, Slc39a2, Tgm3, Ugcg, Ivl, Krt6a
Translesion synthesis	Bulge	Polk, Rev1, Pclaf, Rpa3, Pole3, Pold4, Mad2l2, Ufd1, Pole2, Rfc2, Trim25, Rps27a, Uba52, Rchy1, Pold1, Vcp, Nploc4, Ubb, Rfc1, Rfc3, Pold2, Pold3, Rpa1, Rfc4
DNA damage bypass	Bulge	Polk, Rev1, Pclaf, Rpa3, Pole3, Pold4, Mad2l2, Ufd1, Pole2, Rbx1, Rfc2, Trim25, Rps27a, Uba52, Rchy1, Pold1, Vcp, Nploc4, Usp1, Ubb, Cul4b, Rfc1, Rfc3, Pold2, Ube2b, Pold3, Rpa1, Cul4a, Rfc4, Ddb1
Detoxification	Bulge	S100a9, S100a8, Abcg2, Sod3, Hp, Trp53inp1, Adh5, Abcb1b, Mgst2, Rdh12, Ccs, Gpx2, Ptges, Nos3, Prdx5, Esd, Sod2, Txndc17, Park7, Mtarc2, Slc22a18, Gsr
Glutathione metabolism	Bulge	Ggct, Mgst2, Gpx2, Rrm2, Idh1, Srm, Gsr, Ggt6, Lap3, Gss, Gpx3, G6pdx, Rrm1, Odc1, Ggt7, Gstm4, Gstp1, Pgd, Gsta5
OXPHOS	HF	Cox6b2, Ndufa4, Ndufc2, Ndufb6, Ndufa8, Ndufb9, Ndufab1, Uqcr11, Cox6b1, Cox5b, Ndufb7, Atp6v1d, Ndufa11, Ndufs8, Cox17, Ndufs6, Ndufc1, Cox5a, Atp6v1b2, Ndufb3, Ndufb8, Uqcrq, Ndufa5, Ndufs5, Cox7b, Cox8a, Cox7c, Uqcr10, Ndufa7, Cox6c, Atp6v0a4, Uqcrb, Cox7b2, Ndufa9, Ndufb2, Ndufa3, Atp6v1g1, Atp6v0b, Ndufb1, Cox7a2, Cox4i2, Atp6v0a2, Ndufa1, Atp6v1c1, Ndufv1, Ndufs3, Cox6a1, Ndufv2, Ndufv3, Nd…
Ribosome	HF	Rps27l, Rps2, Rpl36a, Rpl19, Rplp0, Rps17, Rpl36al, Rpl24, Rpl27a, Rps11, Rps18, Rpl7a, Rplp2, Rpl23, Rps19, Rps26, Rps15a, Rpl31, Rpl27, Rplp1, Uba52, Rpl32, Rpl29, Rpsa, Rps27a, Rpl11, Rpl38, Rps6, Rpl15, Rpl22, Rpl18, Rpl35, Mrpl13, Rps12, Rpl37, Rps25, Rpl13a, Rpl28, Rps29, Rpl26, Rpl37a, Rpl39, Rps28, Rpl23a, Rps9, Rps8, Rpl10, Rpl6, Rpl14, Rps10, Rpl36, Rps23, Rpl34, Rps3, Rpl8, Rpl30, Rsl2…
p53 damage signaling	HF	Mdm2, Rps27l, Dyrk3, Pml, Ankrd1, Ndufs6, Pmaip1, Ppm1d, Zfp385a, Prap1, Mif, Psmd10, Cdkn1a, Hic1, Mdm4, Smyd2, Twist1, Pla2r1, Zmpste24, Kmt5a, Znhit1, Chek2, Cdkn2a, Myo6, Rpl26, Npm1, Pidd1, Triap1, Bcl3, Snai1, E2f7, Eef1e1, Ifi204, Foxo3, Batf, Snai2, Yju2, Pttg1ip, Rps6ka6, Cops3, Cd74, Trp53
G1/S damage checkpoint	HF	Mdm2, Psmb3, Adrm1, Psmd13, Zfp385a, Psmc1, Psmb5, Cdkn1a, Psma7, Psma4, Psma2, Psma6, Mdm4, Psmc5, Psma1, Psmd2, Psmc2, Psmd6, Psmc3, Psmb4, Psmb6, Psmd3, Psmb1, Psmd8, Psmd7, Psmc4, Chek2, Uba52, Rps27a, Psmb2, Psma5, Psmc6, Psmd14, Psmd12, Psma3, Ubb, Psmd1
Nucleotide excision repair	HF	Polk, Ercc5, Cops6, Ercc1, Pole3, Rpa3, Gtf2h5, Pold4, Ino80b, Cops7a, Sumo3, Cops7b, Rfc2, Tfpt, Mnat1, Rbx1, Xpa, Cetn2, Cops5, Uba52, Actl6a, Pole2, Rps27a, Ino80c, Xpc, Ccnh, Ube2i, Ino80e, Ubb, Rad23a, Mcrs1, Gtf2h4, Gps1, Rfc5, Cul4b, Ercc4, Rpa1, Pold2, Sumo2, Rfc1, Pold1, Cops3, Gtf2h1, Rnf111, Pias3, Parp2, Actr8, Cops2, Gtf2h3, Rad23b, Ube2n, Ddb1, Cul4a, Ruvbl1
Base excision repair	HF	Ercc5, Mpg, Rpa3, Apex1, Sirt6, Smug1, Xpa, Xrcc1, Neil2, Rps3, Rpa1, Fen1, Pold1, Parp2, Ung, Tdg, Poll, Apex2, Parp1, Usp47
E2F targets	HF	Nme1, Spc25, Cdc20, Rrm2, Cenpm, Hmmr, Kif18b, Ppm1d, Dctpp1, Tubg1, Cenpe, Cdkn1a, Mcm7, Tk1, Rpa3, Cdkn2c, Plk1, Xpo1, Pa2g4, Birc5, Pop7, Lsm8, Rad50, Rfc2, E2f8, Mcm2, Dclre1b, Ranbp1, Ddx39a, Chek2, Cdk4, Tipin, Phf5a, Cdkn2a, Timeless, Dlgap5, Psmc3ip, Ak2, Depdc1a, Spc24, Ran, Cdkn3, Aurkb, Mms22l, Mre11a, Aurka, Rad51ap1, Prps1, Dut, Cdca8, Gins4, Nudt21, Exosc8, Gins3, Ncapd2, Pttg1, Bub…
G2M checkpoint	HF	Ccnf, Ube2c, Cdc20, Pml, Hmmr, Ccnd1, Cenpe, Dtymk, Kif15, Sap30, Cenpa, Cdkn2c, Plk1, Xpo1, Odf2, Ttk, Birc5, Odc1, Bub3, Meis2, Mcm2, Kmt5a, Ddx39a, Mnat1, Chmp1a, Cdk4, Bub1, Marcks, Nek2, Traip, Cdkn3, Aurkb, Aurka, Tpx2, Dkc1, Cenpf, Bcl3, Orc5, Nup50, Gins2, Exo1, Mapk14, Dbf4, Pttg1, Cdc27, Incenp, Map3k20, Tnpo2, Kif2c, Hira, Kif22, Ndc80, Cul5, Prmt5, Arid4a, Smc2, Hif1a, Pola2, Prc1, My…
Keratinocyte differentiation	HF	Krt6b, Stfa2, Stfa1, Sprr2e, Csta3, Cstdc5, Sprr2i, Sprr2d, Sprr2k, Sprr1b, Cnfn, Sprr2g, Csta1, Sprr2h, Lce1g, Cstdc6, Sprr2f, Krt7, Stfa3, Tgm1, Gm5414, Cstdc4, Csta2, Stfa2l1, Sprr2b, Ivl, Sprr1a, Tgm3, Krt16, Ugcg, Cstdc3, Slc39a2, Krt6a, Krt83, Pnpla1, Dnase1l2, Krt36, Krt84, Hrnr, Exph5, Dsg4, Cdsn, Nme2, Krt4, Acer1, Il1a, Abca12, Krt14, Cers3, Notch1
Translesion synthesis	HF	Polk, Rev1, Pole3, Pclaf, Rpa3, Trim25, Pold4, Mad2l2, Rfc2, Ufd1, Uba52, Pole2, Rps27a, Rchy1, Ubb, Vcp, Nploc4, Rfc5, Rpa1, Pold2, Rfc1, Pold1
DNA damage bypass	HF	Polk, Rev1, Pole3, Pclaf, Rpa3, Trim25, Pold4, Mad2l2, Rfc2, Ufd1, Rbx1, Uba52, Pole2, Rps27a, Rchy1, Ubb, Vcp, Nploc4, Rfc5, Cul4b, Usp1, Ube2b, Rpa1, Pold2, Rfc1, Pold1
Detoxification	HF	S100a9, S100a8, Abcg2, Hp, Sod3, Trp53inp1, Rdh12, Mgst2, Abcb1b, Adh5, Ptges, Prdx5, Gpx2, Ccs, Gsta1, Nos3, Prxl2b, Dhfr
Glutathione metabolism	HF	Ggct, Mgst2, Gsta5, Rrm2, Gpx2, Gsta1, Idh1, Ggt6, Srm, Gstm4, Lap3, Gsr, G6pdx, Gss, Odc1, Gpx3, Rrm1, Gstp1, Anpep
OXPHOS	IFE_basal	Cox6b2, Ndufc2, Ndufa8, Ndufa4, Cox6a2, Ndufb6, Uqcr11, Ndufb9, Ndufa11, Cox6b1, Ndufab1, Cox5b, Ndufb7, Ndufv3, Ndufb3, Ndufs8, Cox5a, Ndufa5, Cox8a, Ndufs6, Ndufb8, Ndufb10, Ndufc1, Atp6v0e2, Ppa2, Ndufs2, Ndufa2, Cox7b, Ndufa7, Ndufb5, Atp6v1d, Ndufv2, Ndufs3, Ndufv1, Ndufs5, Atp6v1c1, Ndufa3, Cox17, Cox6c, Cox7c, Cox4i1, Ndufa1, Cox7a2, Atp6v1b2, Cox4i2, Tcirg1, Uqcr10, Uqcrq, Cox15, Atp6v0a1…
Ribosome	IFE_basal	Rps27l, Rpl36a, Rps2, Rpl11, Rpl27a, Rps18, Rpl14, Rps17, Rpl37a, Rpl35, Rpsa, Rpl26, Rpl19, Rps11, Rpl31, Rps27a, Rpl24, Rps6, Rps25, Rps5, Uba52, Rpl13a, Rpl22, Rpl32, Rpl6, Rpl7a, Rps10, Rps9, Rpl29, Rps8, Rpl23a, Rpl36, Rplp2, Rps23, Rps12, Rpl28, Rps26, Rpl37, Rpl7, Rpl38, Rpl18, Rplp1, Rps21, Rpl27, Rplp0, Rps3, Rpl9, Rpl15, Rps13, Rps15, Rpl10, Rps19, Rpl23, Rps4x, Rps15a, Rps3a1, Rpl39, R…
p53 damage signaling	IFE_basal	Rps27l, Zfp385a, E2f7, Dyrk3, Chek2, Ndufs6, Kmt5a, Myo6, Cdkn2a, Smyd2, Mif, Zmpste24, Rps6ka6, Psmd10, Znhit1, Rpl26, Pml, Casp2, Mdm2, Npm1
G1/S damage checkpoint	IFE_basal	Zfp385a, Ccne1, Chek2, Psmb3, Psma7, Cdkn1c, Mdm2, Rps27a, Ubb, Uba52, Psmb5, Psmd13, Psmb1, Psmc1, Adrm1, Psma6, Psmd2, Psmb4, Psma2, Atm, Psmc3, Ccne2, Psmd3, Psmb6, Mdm4, Psmb2, Psma4, Psmc5, Psmd8, Psmc4, Psmd6, Psma1, Cdkn1a, Psmb7, Psma5, Cdc25a, Cdk2
Nucleotide excision repair	IFE_basal	Polk, Rfc2, Cops6, Pold4, Ercc5, Pole2, Ercc1, Cetn2, Rpa3, Xpa, Rfc5, Sumo3, Pole3, Gtf2h5, Rpa1, Ino80b, Rps27a, Ubb, Pold2, Uba52, Parp1, Cops7b, Rfc4, Rfc1, Pold1, Cops7a, Rfc3, Xpc, Mnat1, Pias3, Actr8, Cul4b, Ube2n, Ddb1, Tfpt, Gtf2h4, Rnf111, Pole
Base excision repair	IFE_basal	Hmga2, Poll, Ercc5, Rpa3, Xpa, Dna2, Mpg, Rpa1, Xrcc1, Ung, Parp1, Nthl1, Lig1, Rps3, Pold1, Ogg1, Fen1, Neil2, Sirt6
E2F targets	IFE_basal	Rrm2, Cdc20, Cdkn2c, Kif18b, Spc25, Dctpp1, Rfc2, Tubg1, Tk1, Ccne1, Nme1, Tubb5, Mcm2, Rpa3, Chek2, Cks1b, Mms22l, Rad51ap1, Dscc1, E2f8, Plk1, Aurkb, Cenpm, Hmmr, Dut, Timeless, Cdkn2a, Gins4, Tcf19, Mcm7, Xpo1, Cenpe, Spc24, Brca1, Rpa1, Cdk4, Trip13, Mcm3, Tacc3, Birc5, Ung, Pold2, Pa2g4, Dlgap5, Prps1, Mcm5, Asf1b, Zw10, Cdca8, Lig1, Gins1, Rfc1, Mcm4, Psmc3ip, Pold1, Mre11a, Rad50, Rnaseh2a…
G2M checkpoint	IFE_basal	Ccnf, Cdc20, Cdkn2c, Dtymk, Ccnd1, Sqle, Ube2c, Odf2, Hoxc10, Odc1, Ttk, Mcm2, Cks1b, Sap30, Plk1, E2f2, Gins2, Aurkb, Hmmr, Arid4a, Bub1, Kmt5a, Pbk, Xpo1, Chaf1a, Mapk14, Cenpe, Nek2, Cdk4, Cdc27, Mcm3, Smc2, Pml, Notch2, Tnpo2, Tacc3, Rps6ka5, Kif15, Birc5, Stil, Bub3, Mcm5, H2az2, Cenpa, Cdc25b, Tpx2, Cdk1, Mnat1, Hspa8, Kif22, H2bc12, Cdc45, Cks2, Prc1, Uck2, Rbl1, Prim2
Keratinocyte differentiation	IFE_basal	Krt6b, Stfa2, Csta3, Sprr2i, Stfa1, Cstdc5, Csta1, Sprr2k, Sprr2e, Cnfn, Cstdc3, Sprr2d, Sprr2b, Krt6a, Lce1g, Sprr1b, Sprr2h, Krt7, Cstdc6, Stfa3, Csta2, Tgm1, Sprr2g, Gm5414, Sprr2f, Stfa2l1, Pnpla1, Cstdc4, Etv4, Sprr3, Hrnr, Tgm3, Gprc5d, Ugcg, Krt36, Krt84, Krt82, Dnase1l2, Nme2, Cdsn, Krt4, Exph5, Krt71, Krt90, Foxn1, Krt14, Dsg4, Sprr1a, Acer1, Alox8, Pkp1, Krt72, Tfap2c, Notch1, Ivl, Tmem…
Translesion synthesis	IFE_basal	Trim25, Polk, Pclaf, Rfc2, Pold4, Pole2, Rpa3, Rfc5, Pole3, Rpa1, Rps27a, Ubb, Pold2, Uba52, Rev1, Rfc4, Rfc1, Pold1, Rfc3
DNA damage bypass	IFE_basal	Trim25, Polk, Pclaf, Rfc2, Pold4, Pole2, Rpa3, Rfc5, Pole3, Rpa1, Rps27a, Ubb, Pold2, Uba52, Rev1, Rfc4, Rfc1, Pold1, Rfc3, Cul4b, Usp1, Ddb1, Mad2l2, Rchy1, Pole
Detoxification	IFE_basal	S100a8, S100a9, Mgst2, Hp, Gpx3, Adh5, Gsto1, Rdh12, Slc22a18, Dhfr, Abcg2, Slc39a8, Prdx5, Ccs, Ptges, Txndc17, Gpx7, Slc22a1, Aqp8, Park7, Sod3, Ambp, Prdx2, Lancl1, Aldh2, Sod2, Gstm6, Gpx1, Rdh11, Gsto2, Nxn, Abcb1b, Mtarc2, Trp53inp1, Cat
Glutathione metabolism	IFE_basal	Mgst2, Gpx3, Gsto1, Rrm2, Gstm4, Gpx7, Anpep, Idh1, Odc1, Gss, Gpx1, Lap3, Ggt6, Gsto2, Rrm1, Mgst1, Gstz1, Srm, Gstp1
OXPHOS	IFE_diff	Cox6b2, Atp12a, Cox7a1, Ndufc2, Ndufa4, Ndufb9, Ndufb6, Ndufa11, Cox6b1, Cox5b, Ndufa5, Atp6v1b2, Ndufa8, Ndufa1, Ndufs8, Ndufb7, Cox5a, Atp6v1d, Atp6v0a1, Ndufa2, Cox7b, Cox6a2, Ndufv1, Atp6v0a4, Ppa1, Ndufab1, Ndufb3, Ndufb10, Ppa2, Cox8a, Atp6v1g1, Atp6v0c, Ndufv2, Ndufs2, Uqcrb, Ndufb8, Ndufa7, Ndufs3, Ndufc1, Cox7a2, Cox6c, Tcirg1, Ndufb2, Atp6v0d1, Cox4i1, Ndufs6, Cox6a1, Uqcr11, Uqcrq, Cyc…
Ribosome	IFE_diff	Rps27l, Rpl36a, Rpl24, Rplp2, Rpl11, Rpl26, Rps27a, Rpl19, Rps17, Rps18, Rpl27a, Rps2, Rps5, Rps6, Rps11, Uba52, Rps26, Rps12, Rps23, Rpl18, Rps15a, Rpl36, Rpl28, Rpl10, Rps10, Rpsa, Rps25, Rps28, Rpl29, Rpl7a, Rpl23, Rpl35, Fau, Rpl6, Rpl27, Rpl37, Rpl31, Rps21, Rpl37a, Rps9, Rpl23a, Rps3, Rpl22, Rps19, Rpl4, Rpl32, Rpl38, Rps13, Rpl36al, Rpl13a, Rpl9, Rpl34, Rpl39, Rps8, Rpl17, Rpl14, Rpl8, Rps…
p53 damage signaling	IFE_diff	E2f7, Ankrd1, Cdkn2a, Pttg1ip, Brca2, Myo6, Zfp385a, Mdm2, Zmpste24, Pml, Chek2, Rps27l, Kmt5a, Znhit1, Rpl26, Bcl3, Ndufs6, Twist1, Snai1, Mif, Cdkn1a, Pmaip1, Npm1, Smyd2, Sesn2, Foxm1, Foxo3, Ifi204, Pidd1, Psmd10
G1/S damage checkpoint	IFE_diff	Ccne1, Zfp385a, Mdm2, Adrm1, Psmb6, Chek2, Psmb5, Ubb, Psmb3, Psma7, Ccna2, Rps27a, Psmc3, Psmd2, Psmb2, Psmd6, Psmc4, Uba52, Psmb4, Cdkn1a, Psmd13, Psmc5, Psmb7, Psma6, Psmd3, Psma2, Cdk2, Psmd11, Psma1, Psmc1, Psmb1, Psmc6, Psmc2, Psma4
Nucleotide excision repair	IFE_diff	Pole2, Ercc1, Ube2n, Pold4, Cops6, Polk, Ddb2, Ercc5, Rfc2, Sumo3, Rfc5, Ubb, Cetn2, Cul4b, Rps27a, Uba52, Rbx1, Gtf2h5, Rpa3, Rpa1, Rfc3, Cops7a, Xpa, Pold2, Yy1, Rnf111, Pole3, Ino80c, Rfc1, Rad23b, Actr8, Ube2i, Tfpt, Rpa2
Base excision repair	IFE_diff	Polq, Hmga1b, Neil3, Hmga1, Nthl1, Tdg-ps, Wrn
E2F targets	IFE_diff	Kif18b, E2f8, Cdc20, Rad51ap1, Spc25, Hmmr, Aurkb, Kif2c, Cdca8, Cdkn2a, Tcf19, Mcm7, Brca2, Cdkn2c, Ccne1, Cdkn3, Brca1, Cenpe, Nme1, Melk, Cdc25b, Cdca3, Cenpm, Rrm2, Ccp110, Tubg1, Dscc1, Chek2, Mxd3, Rfc2, Mcm4, Mcm5, Mcm2, Gins1, Gins3, Cdk1, Timeless, Mms22l, Suv39h1, Dlgap5, Cks1b, Dnmt1, Gins4, Nap1l1, Cdk4, Tubb5, Rad50, Ncapd2, Dclre1b, Cdkn1a, Ddx39a, Pa2g4, Mad2l1, Racgap1, Ran, Zw10,…
G2M checkpoint	IFE_diff	Ccnf, Cdc20, Pbk, H2bc12, Ccnd1, Stil, Bub1, Hmmr, Sap30, Ube2c, Aurkb, Kif2c, Knl1, Odf2, Dtymk, Brca2, Cdkn2c, Cdkn3, Chaf1a, Arid4a, Nek2, Cenpe, Smc2, Cdc25b, Cdc27, Pml, Sqle, Gins2, Kmt5a, Mcm5, Mcm2, Cdk1, Hspa8, Suv39h1, Rps6ka5, Kif20b, Cks1b, Bub3, Ccna2, Hif1a, Bcl3, Nup50, Cdk4, Cdc45
Keratinocyte differentiation	IFE_diff	Krt6b, Stfa2, Csta3, Krt6a, Cstdc5, Stfa1, Gm5414, Sprr2b, Cstdc6, Cstdc4, Sprr2k, Cstdc3, Krt14, Csta2, Stfa3, Krt83, Krt75, Krt90, Tgm3, Gm5478, Sprr2e, Krt84, Lce1g, Sprr2i, Etv4, Sprr1b, Sprr2d, Stfa2l1, Sprr2h, Krt7, Cnfn, Csta1, Krt17, Krt36, Sprr2g, Sprr3, Hrnr, Sprr2f, Wnt16, Krt16, Pnpla1, Sprr4, Krt82, Tgm1, Alox8, Dnase1l2, Krt5
Translesion synthesis	IFE_diff	Pole2, Trim25, Pold4, Polk, Rfc2, Pclaf, Rfc5, Ubb, Rps27a, Rev1, Uba52, Ufd1, Rpa3, Rpa1, Rfc3, Pold2, Pole3, Rfc1, Nploc4, Vcp, Rpa2
DNA damage bypass	IFE_diff	Pole2, Trim25, Pold4, Polk, Rfc2, Pclaf, Rfc5, Ubb, Cul4b, Rps27a, Ube2b, Rev1, Uba52, Rbx1, Ufd1, Rpa3, Rpa1, Rfc3, Pold2, Pole3, Rfc1, Nploc4, Usp1, Vcp, Rpa2
Detoxification	IFE_diff	S100a8, S100a9, Dhfr, Gsto1, Abcg2, Mgst2, Slc22a18, Gstm6, Slc22a1, Adh5, Gpx1, Gpx3, Slc22a3, Mb, Ccs, Rdh12, Gstt1, Cp, Gpx8, Trp53inp1, Ptges, Abcb1b, Txndc17, Hp
Glutathione metabolism	IFE_diff	Gstp2, Gsto1, Mgst2, Gpx1, Gpx3, Gstp1, Idh1, Anpep, Mgst1, Rrm2, Gss, Gstm2, Rrm1, Gstm4, Lap3, Gstm7
OXPHOS	uHF	Cox6b2, Cox7a1, Ndufa4, Ndufa4l2, Ndufb9, Ndufb6, Ndufc2, Ndufa11, Ndufb3, Ndufa8, Ndufa5, Atp6v1g2, Cox5b, Ndufb7, Atp6v0d2, Cox6a2, Atp6v1d, Ndufa3, Atp6v1c1, Ndufc1, Ndufs8, Cox6b1, Ndufa9, Cox4i2, Cox6a1, Atp6v0b, Ndufb8, Atp6v0c, Ndufs6, Uqcr11, Atp6v1b2, Atp12a, Ndufab1, Cox7a2, Atp6v1g1, Atp6v1e1, Cox7b, Uqcrb, Ndufs3, Atp6v0d1, Cox7c, Atp6v1c2, Ndufa7, Cox5a, Ndufs5, Atp6v1f, Ndufb10, Uqc…
Ribosome	uHF	Rps27l, Rpl24, Rpl36al, Rpl19, Rpl36a, Rps17, Rpl11, Rplp0, Rps2, Rpl31, Rpl26, Rps11, Rpl7a, Rps27a, Mrpl13, Rps6, Rps18, Rpl10, Rps15a, Rps26, Rpl27a, Rps19, Rpl36, Rpl39, Rplp2, Rpl18, Uba52, Rpl28, Rpl37, Rpl23, Rps12, Rpl32, Rpl38, Rps28, Rpl27, Rpl13a, Rpl15, Rpl35, Rps23, Rpl6, Fau, Rpl29, Rps25, Rpsa, Rpl9, Rpl34, Rps8, Rpl17, Rps29, Rpl37a, Rpl4, Rps21, Rps10, Rps13, Rps3, Rps5, Rpl12, R…
p53 damage signaling	uHF	Dyrk3, Rps6ka6, Pml, Mdm2, Zfp385a, Rps27l, Ptprv, Myo6, Ndufs6, Znhit1, Mdm4, Psmd10, Kmt5a, Ppm1d, Zmpste24, Pidd1, Pttg1ip
G1/S damage checkpoint	uHF	Mdm2, Zfp385a, Adrm1, Psmd8, Psmb5, Mdm4, Psmb6, Psmd2, Psmd13, Cdkn1b, Cdkn1c, Ccna2, Psmc1, Psmb3, Psmd6, Psma7, Psmc3, Psmc5, Psmb4, Psmb2, Ubb, Psmc4, Psma2, Psmb7, Cdkn1a, Psmb1, Psmc2, Rps27a, Psma4, Cdk2, Psmd11, Psma6, Ccne2
Nucleotide excision repair	uHF	Polk, Cops6, Ercc1, Ddb2, Xpa, Ercc5, Pold4, Ube2n, Sumo3, Rfc5, Cops7b, Gtf2h5, Tfpt, Rfc2, Mnat1, Pole2, Ccnh, Rpa1, Pole3, Xpc, Rfc1, Cetn2, Ino80c, Cops5, Rfc3, Cops4, Actr8, Ube2i, Rad23a, Cul4b, Ubb, Cops2, Pias1, Rnf111, Yy1, Sumo2, Rpa3, Rbx1, Cops7a
Base excision repair	uHF	Hmga2, Fam168a, Xpa, Ercc5, Fen1, Sirt6, Mpg, Rpa1, Tdg-ps, Neil1, Poll, Ung, Polb, Huwe1, Nthl1, Apex1
E2F targets	uHF	Aurka, Cenpe, Bard1, Myc, Ube2t, Prkdc, Tfrc, Mthfd2, Bub1b, Mki67, Mad2l1, Espl1, Nop56, Birc5, Pds5b, Mcm6, Paics, Hmgb3, Diaph3, Cks1b, Chek2, Ctps1, Shmt1, Prdx4, Nolc1, Ing3, Top2a, Dut, Nbn, Lmnb1, Cdk1, Nup107, Dscc1, Ccnb2, Stmn1, Ipo7, Brms1l, Lbr, Psip1, Kif4, Tbrg4, Cse1l, Pole4, Hells, Orc2, Cbx5, Orc6, Syncrip, Cdkn3, Trip13, Racgap1, Pan2, Stag1, Ppp1r8, Hmga1b, Chek1, Pole, Nasp, L…
G2M checkpoint	uHF	Aurka, Cenpe, Tpx2, Slc7a1, Slc7a5, E2f1, Bard1, Slc12a2, Myc, Nsd2, Troap, Cenpf, Nusap1, Mki67, Mad2l1, Amd1, Espl1, Birc5, Pds5b, Mcm6, Traip, G3bp1, Hmgb3, Dmd, Cks1b, Kif20b, Kif23, Egf, Nolc1, Ss18, E2f3, Tgfb1, Top2a, Smad3, Lmnb1, Meis1, Cdk1, Knl1, Ncl, Fancc, Prmt5, Ccnb2, Stmn1, Kif11, Wrn, Tent4a, Cdc45, Lbr, Cdc7, Odc1, Kif4, Orc6, Syncrip, Cdkn3, Racgap1, Snrpd1, Dkc1, Smarcc1, Stag…
Keratinocyte differentiation	uHF	Lce1g, Stfa2, Stfa1, Sprr2i, Krt90, Sprr2b, Cstdc5, Sprr2d, Krt75, Sprr2e, Krt6b, Sprr1b, Krt6a, Sprr2k, Cstdc6, Sprr2h, Sprr2g, Csta3, Krt83, Wnt5a, Krt84, Pnpla1, Csta1, Cnfn, Dnase1l2, Krt14, Krt16, Tgm3, Sprr2f, Wnt16, Stfa2l1, Csta2, Cstdc4, Etv4, Krt7, Krt86, Ugcg, Lce1a2, Stfa3, Krt5, Gprc5d, Il1a, Loricrin, Cdsn
Translesion synthesis	uHF	Polk, Pclaf, Trim25, Rev1, Pold4, Rfc5, Rfc2, Pole2, Rpa1, Pole3, Rfc1
DNA damage bypass	uHF	Polk, Pclaf, Trim25, Rev1, Pold4, Rfc5, Usp1, Rfc2, Pole2, Rpa1, Pole3, Rfc1
Detoxification	uHF	Apoe, Aldh1a7, Slc22a3, Gstm7, Upk3bl, Hp, Nqo1, Mgst3, Mtarc1, Gstm5, Oscp1, Nos3, Lpo, Slc30a10, Sod1, Gpx4, Slc30a3, Ptgs1, Mpo, Txnrd1, Prdx4, Prkce, Nfe2l2, Apom, Srxn1, Gstm3, Abcb1a, Gsto2, Abcc2, Fancc, Ubiad1, Txnrd3, Pxdn, Mt4
Glutathione metabolism	uHF	Gstm1, Gstm7, Sms, Mgst3, Gclm, Gstm5, Gclc, Gstm2, Gpx4
