## Supplementary Table 4 for "Non-invasive forecasting of skin cancer evolution through longitudinal hair sampling"

### Sheet: Table S4
Supplementary Table 4. Shared mutated-genes in macroscopically normal regions (normal) and tumour-destined regions (papiloma and SCC).
Gene	Normal	Papilloma	SCC
Gm11569	w8; w14; w17; SK	w8; w14; w17; SK	w8; w14; w17; SK
Krtap4-16	w8; SK	w8; w14	w8; w14; w17; SK
Gm11595	w8; w17	w8; w17	w8; w14; w17
Krtap4-9	w8; w14; w17		w8; w14; w17
Gm11555	w8; w17; SK	w14; w17	SK
Krtap9-5		w8; w14	w8; w14
Gm11596	w8; w14; w17	w8; w14; w17	w8
Krtap9-1	w8	w8; w17	w8
Gm11568		w8	w14
Gm11563	w17	w14	w17
Setd2			w8; w14
Smg1	w8; w17	w14	w14; w17
Huwe1	w14		w14; w17
Psme4		w14	w17
Acvr1b	SK	w17; SK	w17; SK
Egfr	w14	w8; w14	w8; w14
Hras		w8	w14
Rras2		w8	w14
Phlpp1	SK		w14; w17
Kmt2d	w8; w14; w17	w8; w14; w17	w8; w14
Kdm6a	w8; w17	w8; w14	w14; w17
Kmt2c	w8; w14; w17	w8; w14	w8; w14; w17
Atrx	SK	w14; SK	w8; w14; SK
Smarca4	w8; w14; w17	w17	w8; w14; w17
H2bc14	w17		w8; w14
Bicra		w14	w8
Cdk8	w8; w14; w17; SK	w8; w14	w8; w14; w17; SK
Eif4enif1	w14; w17; SK	w8; w14; w17; SK	w8; w14; w17; SK
Pknox1	SK	w14; w17; SK	SK
Zfp984	w14; w17	w14; w17	w8; w17
Zfp457	w17	w8; w14
Eif2d			w8; w14
Rtf1	w17; SK		w17; SK
Taf2		w17	SK
Cacna2d3	w17	w14; SK	w14; SK
Filip1l	w8; w14; w17		w8; w14; w17
Lrp1		w17	w8; w14
Hcn1	w17; SK	SK	w14; SK
Anxa3			w8; w14
Atp2a2		w17	w8
Sgk1	w8		w8; SK
Gpc5			w8; SK
Cyp2b23		w8	w14
Ryr2	w14	SK	w14
Scn2a	w8	w8	w14
Lrp1b		w8	w17
Slc6a5		w17; SK
Flg2	w8; w14; w17; SK	w8; w14; w17; SK	w8; w14; w17; SK
Sfi1	w8; w14; w17; SK	w8; w14; w17; SK	w8; w14; w17; SK
Dnm2	w8; w14; w17	w8; w14; w17	w8; w14; w17
Spon1	w14; w17; SK	w14; w17; SK	w14; SK
Myh9	w8; w17	w8; w14; w17	w8; w14; w17
Fbn2	w17	w8; w14	w8; w14; w17
Zan	w14; w17	w14; w17	w8; w14; w17
Ntng1	w8; w14; w17	w14; w17	w8; w17
Akap9	w17	w8; w14	w8; w14
Cobll1	w8	w8; w14; w17	w14
Nav3	w17; SK	SK	w8; SK
Syne1			w8; w14
Ttll11	SK		w8; SK
Fat4		w8	w14
Prkce		w14	SK
Rcsd1		w14; SK
Nfkb1	w8; w14; w17	w14	w8; w14; w17
Nmi	SK	w14	w8; w17; SK
Cyld		w14	w8
Bbs9	w8; w14	w8; w14; w17	w8; w14
Exoc6b	w8; w17; SK	w17; SK	w14; SK
Snx25	w17; SK	w17	w14; SK
Pten	w8; w17	w14	w8; w14; w17
Pcnx2	w8; w17; SK	w17; SK	w17; SK
Slit3	w8; w14; w17	w8	w14; w17
Nrsn1		w14; SK	SK
Unc13a			w8; w14
Notch4		w17	w8
Sufu	w8		w8; w14
Tbc1d5	SK	w14	w17
