## Supplementary Table 5 for "Non-invasive forecasting of skin cancer evolution through longitudinal hair sampling"

### Sheet: Table S5
Supplementary Table 5. Variant allele frequencies of mutated candidate genes classified in the categories of predeposition (P), Initiation (I) and both (I+P).
Gene	Candidate group	Median VAF	Empiric P-value
Otog	Initiation	0.072	9.999e-05
Rad51b	Initiation	0.073	9.999e-05
Aatk	Initiation	0.077	9.999e-05
Ezh1	Initiation	0.077	9.999e-05
Usp3	Initiation	0.082	9.999e-05
Kndc1	Initiation	0.083	9.999e-05
Spats2l	Initiation	0.083	9.999e-05
Foxp4	Initiation	0.097	9.999e-05
Pkp4	Initiation	0.097	9.999e-05
Csmd2	Predisposition	0.0715	9.999e-05
Lrp1b	Predisposition	0.075	9.999e-05
Psme4	Predisposition	0.079	9.999e-05
Tmprss9	Initiation	0.071	0.00029997
Erbb2	Predisposition	0.068	0.00119988
Ppp1r14d	Initiation	0.067	0.00189981
Ptch1	Predisposition	0.067	0.00189981
Cldn18	Initiation	0.065	0.00529947
Plce1	Initiation	0.065	0.00529947
Srgap1	Initiation	0.063	0.0184982
Xirp2	Initiation	0.063	0.0184982
Bmper	Initiation	0.061	0.0370963
Arid2	I+P	0.061	0.0370963
Folh1	Initiation	0.0575	0.111589
Dennd1c	Initiation	0.055	0.241276
Rasd2	Initiation	0.055	0.241276
Ophn1	Initiation	0.0535	0.316668
Cep170b	Initiation	0.053	0.372463
Ube2d2a	Initiation	0.053	0.372463
Huwe1	Predisposition	0.0505	0.536546
Pard3	Predisposition	0.0495	0.60364
